# Microspatial partitioning of insect-specific viromes and dengue virus transmission risk by *Aedes aegypt*i in Puerto Rico

**DOI:** 10.64898/2026.07.15.738651

**Authors:** Bright Agbodzi, Luis Alonso-Palomares, Henry J. Barton, Nicole Nazario-Maldonado, Joanelis Medina Quintana, Nexilianne Borrero-Segarra, John F. Williams, Vanessa Rivera-Amill, Robert Rodriguez-Gonzalez, Grayson Brown, Rhoel R. Dinglasan

## Abstract

Mosquito-borne arboviruses remain a major global health threat. Although insect-specific viruses (ISVs) may influence arbovirus transmission across geographic regions, their diversity within *Aedes aegypti* populations at microspatial scales remains poorly understood. We hypothesized that local environmental variation shapes the *A. aegypti* core virome, producing distinct ISV profiles in rural and urban populations in Puerto Rico. Metatranscriptomic RNA sequencing of F0 mosquitoes identified thirteen ISVs with habitat-specific virome composition. Partitiviridae was the dominant viral family, while Humaita-Tubiacanga virus (HTV) and Phasi Charoen-like phasivirus (PCLV) exhibited the highest abundance, persistence, and prevalence in urban laboratory colonies. Urban *A. aegypti* also showed significantly higher dengue virus-1 (DENV-1) infection rates than rural populations, although saliva positivity remained low and did not differ significantly between the two groups. These findings indicate that microspatial ecological variation shapes the *A. aegypti* virome, but the association of HTV/PCLV with DENV-1 transmission risk is likely multifactorial and nuanced.
