## Supplementary Table 3 for "Microspatial partitioning of insect-specific viromes and dengue virus transmission risk by *Aedes aegypt*i in Puerto Rico"

### Sheet: Supplementary Table 3
Supplementary Table 3. Viral contig coverage and depth summary
Sample ID	Virus	Contig no.	Contig length (bp)	Contig covered by reads (%)	Mean depth (×)	Total depth (bases)	Mapped reads	BLASTn hit accession	BLASTn hit length (bp)	Reference coverage (%)
CMAVE	Aedes aegypti toti-like virus	1	4759	100	118.595	564393	3856	NC_139207	7592	62.68
		2	2632	100	72.46	190715	1303	MN053721	7582	34.71
	Aedes binegev-like virus 1	1	7964	100	1344.84	10710282	73295	BK059498	7730	103.03
		2	4575	100	3945.22	18049381	129952	BK059499	4458	102.62
	Cell fusing agent virus	1	731	100	50.733	37086	252	LR694076	10696	6.83
ORL-D.1	Cell fusing agent virus	1	579	100	45.696	26458	188	LR694076	10696	5.41
		2	465	100	3.978	1850	13	KJ476731	9555	4.87
C4	Aedes aegypti toti-like virus	1	7738	100	1179.9	9130095	63224	NC_139207	7592	101.92
	Aedes aegypti totivirus	1	5845	100	13.792	80615	555	MW434941	6094	95.91
		2	4104	99.98	19.22	78877	550	MW434941	6094	67.34
		3	1810	96.69	17.393	31481	217	ON751778	5748	31.49
	Cell fusing agent virus	1	956	100	19.791	18920	130	KJ476731	9555	10.01
	Chaq-like virus	1	1334	100	1427.68	1904529	13258	PV646266	1414	94.34
	Guadeloupe mosquito quaranja-like virus 1	1	2498	100	864.32	2159071	14854	MW434248	2406	103.82
		2	1876	100	863.946	1620763	11157	MW434238.1	1755	106.89
		3	852	100	1369.56	1166866	8152	MW434262	810	105.19
		4	637	100	1133.86	722271	5009	MW434267	749	85.05
		5	617	100	1193.64	736477	5103	MW434272	610	101.15
	Guadeloupe mosquito virus	1	3186	99.97	7545.73	24040696	1150896	MW434817	3110	102.44
		2	1701	100	7207.6	12260135	590464	MW434807	1649	103.15
	Humaita-Tubiacanga virus	1	1581	100	29.1	46007	315	MN053810	1574	100.44
		2	1484	100	15.358	22791	158	KR003801	2793	53.13
		3	1284	100	16.438	21107	146	KR003801	2793	45.97
	Phasi Charoen-like phasivirus	1	6754	100	3071.53	20745084	144180	MH237599	6780	99.62
		2	3882	100	2954.65	11469948	79446	NC_038261	3935	98.65
		3	1154	100	4513.38	5208436	39088	MN866293	1353	85.29
	Verdadero virus	1	1699	100	129.977	220831	1521	PV646269	1702	99.82
		2	1520	100	503.811	765793	5280	PV646270	1526	99.61
L4	Aedes aegypti toti-like virus	1	7531	100	201.809	1519826	10397	NC_139207	7592	99.2
	Aedes binegev-like virus 1	1	488	100	4.387	2141	15	BK059499	4458	10.95
		2	447	100	5.705	2550	17	BK059498	7730	5.78
		3	414	100	2.585	1070	8	BK059499	4458	9.29
		4	302	100	1.483	448	3	BK059498	7730	3.91
	Cell fusing agent virus	1	973	100	17.631	17155	116	KJ476731	9555	10.18
	Guadeloupe mosquito quaranja-like virus 1	1	1780	100	10.313	18357	124	MW434238.1	1755	101.42
		2	1025	100	3.819	3914	27	MW434239	2195	46.7
		3	713	100	2.912	2076	14	MW434244	2385	29.9
		4	712	100	15.591	11101	76	MW434266	764	93.19
		5	485	100	3.039	1474	10	MW434262	810	59.88
		6	485	100	2.045	992	7	MN053835	1692	28.66
		7	448	100	2.993	1341	9	MW434239	2195	20.41
		8	326	92.94	3.681	1200	8	MW434239	2195	14.85
	Humaita-Tubiacanga virus	1	3058	100	984.59	3010875	20600	KR003801	2793	109.49
		2	1648	97.88	2654.38	4374418	29908	MN053810	1574	104.7
	Phasi Charoen-like phasivirus	1	817	100	2.734	2234	15	MN866293	1353	60.38
		2	610	100	3.456	2108	15	BK074796	3918	15.57
		3	414	100	1.812	750	5	BK074796	3918	10.57
		4	408	100	3.642	1486	10	MN053745	6810	5.99
		5	341	100	6.097	2079	14	BK074796	3918	8.7
P1	Aedes aegypti toti-like virus	1	7470	100	1312.59	9805036	80799	NC_139207	7592	98.39
	Aedes aegypti virga-like virus	1	4779	99.02	2299.09	10987332	75949	LC496783	4448	107.44
	Aedes binegev-like virus 1	1	6368	100	1486.05	9463156	65029	BK059498	7730	82.38
		2	743	93.41	712.798	529609	3722	BK059498	7730	9.61
	Cell fusing agent virus	1	966	99.48	22.757	21983	150	KJ476731	9555	10.11
	Humaita-Tubiacanga virus	1	2931	98.09	6781.62	19876923	260055	KR003801	2793	104.94
		2	1694	99.88	6977.23	11819428	240824	MN053810	1574	107.62
	Phasi Charoen-like phasivirus	1	2209	100	5.543	12244	83	NC_038261	3935	56.14
		2	1289	100	5.448	7022	48	MN053751	6754	19.08
		3	1230	100	8.345	10264	70	MN866293	1353	90.91
		4	1170	100	6.084	7118	49	NC_038261	3935	29.73
		5	1044	100	3.001	3133	21	MN053751	6754	15.46
P3	Aedes aegypti toti-like virus	1	7824	99.99	878.596	6874134	47319	NC_139207	7592	103.06
	Aedes aegypti totivirus	1	6142	100	297.029	1824354	12512	MW434941	6094	100.79
		2	5127	100	451.317	2313900	15914	MW434941	6094	84.13
		3	1998	100	1691.22	3379061	23160	MN053734	8025	24.9
		1	1389	100	94.395	131115	902	MT928175	687	202.18
	Cell fusing agent virus	1	1123	100	12.354	13874	95	KJ476731	9555	11.75
		2	561	100	19.196	10769	72	LR694076	10696	5.24
	Humaita-Tubiacanga virus	1	2954	100	3488.18	10304091	70631	KR003801	2793	105.76
		2	1740	100	5895.3	10257816	78157	KR003802	1609	108.14
	Phasi Charoen-like phasivirus	1	2322	100	4.5	10449	71	MH237599	6780	34.25
		2	1336	100	6.626	8853	62	MN866293	1353	98.74
		3	1001	100	3.545	3549	25	PP711279	3769	26.56
		4	750	100	4.296	3222	24	BK074796	3918	19.14
		5	556	100	2.933	1631	11	NC_038261	3935	14.13
R2	Aedes aegypti totivirus	1	6086	100	409.961	2495022	17038	MW434941	6094	99.87
		2	1964	100	3454.44	6784520	46442	MN053726	8021	24.49
	Aedes rhabdo-like virus	1	608	100	33.104	20127	139	MT928175	687	88.5
	Cell fusing agent virus	1	1077	100	11.932	12851	88	KJ476731	9555	11.27
		2	597	93.97	42.154	25166	171	LR694076	10696	5.58
	Humaita-Tubiacanga virus	1	2840	100	5674.68	16116079	130779	KR003801	2793	101.68
		2	1698	97.47	6926	11760341	197091	MN053810	1574	107.88
	Phasi Charoen-like phasivirus	1	6881	100	7718.98	53114335	1248563	MH310079	6789	101.36
		2	3956	99.7	7566.59	29933417	1366579	NC_038261	3935	100.53
		3	1272	100	7363.77	9366712	577136	MN866293	1353	94.01
	Picobirnavirus sp.	1	659	100	415.299	273682	1883	PP211203	520	126.73
R4	Aedes aegypti toti-like virus	1	7731	100	208.25	1609977	11008	NC_139207	7592	101.83
	Aedes aegypti totivirus	1	6280	100	303.404	1905376	13052	MW434941	6094	103.05
		2	1952	100	2178.36	4252168	29038	MN053726	8021	24.34
	Aedes rhabdo-like virus	1	604	100	27.959	16887	116	MT928175	687	87.92
	Cell fusing agent virus	1	945	100	16.534	15625	107	KJ476731	9555	9.89
	Guadeloupe mosquito virus	1	3216	98.76	7345.77	23623989	573052	MW434812	3167	101.55
		2	1667	100	7064.79	11776999	369599	MN053804	1731	96.3
	Humaita-Tubiacanga virus	1	2839	99.96	2120.09	6018934	41068	KR003801	2793	101.65
		2	1672	100	5811.24	9716399	70880	KR003802	1609	103.92
	Phasi Charoen-like phasivirus	1	6888	99.99	7723.51	53199521	1546038	MH310079	6789	101.46
		2	3957	100	7576.77	29981282	1487130	NC_038261	3935	100.56
		3	1229	99.92	7491.55	9207114	638048	MN866293	1353	90.84
